# CARD:Epi – Contextualizing Antimicrobial Resistance Determinants Using Deep Learning Language Models

**DOI:** 10.64898/2026.08.14.744850

**Authors:** Arman Edalatmand, Tiffany E. Ta, Claire Zhao, Abdalmuhaymen Ibrahim, Ramkrishna Upadhyaya, Saduni Rajapaksa, Amogelang R. Raphenya, Andrew G. McArthur

## Abstract

Bacterial outbreak publications outline the key factors involved in the uncontrolled spread of infection. Such factors include the environment, pathogens, hosts, and antimicrobial resistance genes (ARGs). Individually, each paper published in this area gives a glimpse into the devastating impact drug resistant infections have on healthcare, agriculture, and livestock. When examined together, these publications provide contextual information on ARG transmission, from the discovery of new resistance genes to their dissemination to different pathogens, hosts, and environments. We have extracted this information from publications in PubMed by using the biomedical deep-learning language model, BioBERT. We trained BioBERT on two tasks: entity recognition to identify AMR-relevant terms (i.e., ARGs, taxonomy, environments, geographical locations, etc.) and relation extraction to determine which terms identified through entity recognition contextualize ARGs. By collating results from 204,094 antimicrobial resistance publications worldwide, we have generated interpretable results about the sources where genes are commonly found. To visualize the dataset, we have created two pipelines to analyze transmission patterns of ARGs across agriculture, environments, and human populations using a Confusogram and Uniform Manifold Approximation and Projection. Overall, we have taken a large-scale approach to collect antimicrobial resistance data from a commonly overlooked resource, i.e., the systematic examination of the large body of AMR literature and have visualized how scientific literature can be used to assess transmission patterns of ARGs.
