## Supplementary Tables S3-S7 for "CARD:Epi – Contextualizing Antimicrobial Resistance Determinants Using Deep Learning Language Models"

### Sheet: Table S3 - GAZ
GAZ term	Papers (total)	Co-occurring ENVO terms (shared papers)
China	643	hospital (49); farm (38); abattoir (5); large river delta biome (5); waste treatment plant (1); wastewater treatment plant (1); shrimp pond (1); landlocked sea (1); road (1); usage of an environment for transportation (1)
New Delhi	480	hospital (42); landlocked sea (2); waste treatment plant (1); large river delta biome (1); nursing home (1); road (1); public infrastructure (1)
Japan	287	hospital (16); farm (6); waste treatment plant (3); wastewater treatment plant (1); zoological garden (1); nursing home (1)
Brazil	233	hospital (29); farm (2); landlocked sea (1)
Europe	228	hospital (15); farm (5); nursing home (1); area of developed space with high usage intensity (1)
[Former] State of Korea	196	hospital (17); farm (2); abattoir (1)
Italy	196	hospital (24); farm (3); wastewater treatment plant (1); nursing home (1); agricultural wastewater treatment plant (1)
India	196	hospital (25); farm (1); large river delta biome (1)
Kingdom of Spain	185	hospital (26); farm (3); large river delta biome (2)
Unity State	178	hospital (7); farm (1); waste treatment plant (1); wastewater treatment plant (1)
Ames	149	hospital (5)
Republic of China	140	hospital (9); farm (2); nursing home (1); road (1)
Turkey	138	hospital (17)
Iran	119	hospital (3)
Germany	118	hospital (8); farm (8); waste treatment plant (1); large river delta biome (1); nursing home (1)
Greece	109	hospital (15)
Poland	97	hospital (8)
Tunisia	91	hospital (13); farm (2)
Asia	79	hospital (3); farm (1)
South Africa	72	hospital (7); sea beach (1); large river delta biome (1)
Thailand	71	hospital (8); farm (1)
Australia	71	hospital (8)
Canada	70	hospital (4); farm (1)
Egypt	67	hospital (4); farm (2)
French	63	hospital (9); farm (2); area of developed space with high usage intensity (1)
Argentina	61	hospital (2); farm (1)
Pakistan	58	hospital (3)
Belgium	57	hospital (7); farm (1)
United Kingdom	54	hospital (2); farm (1); zoological garden (1)
Africa	54	hospital (2)
Sweden	50	hospital (4)
Viet Nam	49	hospital (7); farm (5); large river delta biome (1)
The Netherlands	49	hospital (5); farm (2)
South Korea	49	hospital (7)
Kingdom of Denmark	47	farm (3); hospital (1)
Algeria	44	hospital (3)
Saudi Arabia	43	hospital (5)
Hungary	43	hospital (4)
Nigeria	41	hospital (3); large river delta biome (1)
North America	38
Norway	36	hospital (4); sea beach (1); farm (1)
Ulfa	35	hospital (3); waste treatment plant (1)
Canadian	35	hospital (3)
Switzerland	32	hospital (3); wastewater treatment plant (1)
South America	32	hospital (3); farm (1)
Singapore	31	hospital (4)
Mexico	31	hospital (1); farm (1); large river delta biome (1)
Iuta	31	hospital (2); wastewater treatment plant (1)
Croatia	29	hospital (3); farm (1); nursing home (1)
Israel	28	hospital (3)
Bulgaria	28	hospital (3)
Bangladesh	28	hospital (4); farm (1); road (1)
Lebanon	27	hospital (4); farm (1)
Hong Kong	27
London	26	hospital (3)
Kuwait	26	hospital (4)
Indian subcontinent	26	large river delta biome (1)
Chile	24	hospital (2)
Malaysia	23	hospital (2)
Czech Republic	23	hospital (3); farm (2); large river delta biome (1); wastewater treatment plant (1); zoological garden (1)
Tehran	22	hospital (2)
Russia	22	hospital (2)
Rio de Janeiro	22	hospital (6)
Venezuela	21	hospital (3)
Paris	21	hospital (6); large river delta biome (1)
Ireland	21	hospital (1)
Colombia	21	hospital (1); waste treatment plant (1)
New York City	20	hospital (6)
Tokyo	19	hospital (4)
Peru	19
Warsaw	18	hospital (7)
England	18	farm (2); hospital (1)
Barcelona	17	hospital (9); large river delta biome (1)
Tanzania	16	hospital (4)
Nepal	16	hospital (2); farm (1)
City of New York Mills	16	hospital (3)
Uruguay	15
The Philippines	15
Riyadh	15	hospital (5)
Province of Ontario	15	hospital (1)
Kenya	15
Sydney	14	hospital (1)
Morocco	14	hospital (1)
Madrid	14	hospital (8)
State of Ohio	13	landlocked sea (1)
Southeast Asia	13	hospital (1)
Recife	13	hospital (3)
North Africa	13	hospital (1)
Myanmar	13	hospital (3)
Finland	13	hospital (1); farm (1)
Bolivia	13
Baltic Sea	13	farm (2)
Austria	13
Panama	12
Istanbul	12	hospital (4)
Great Britain	12	farm (4)
Buenos Aires	12	hospital (2)
State of California	11	hospital (1); sea beach (1); farm (1)
Slovak Republic	11	hospital (2)
Serbia	11	hospital (2); landlocked sea (1)
Scotland	11	hospital (1); farm (1)
Romania	11	hospital (1)
Indonesia	11
City of Centralia	11
Toronto	10
Sichuan Province	10	farm (4); hospital (1); abattoir (1)
Oxford	10
New Zealand	10	hospital (3)
Liverpool	10	hospital (1)
Jiangsu Province	10	farm (2); landlocked sea (1)
Ankara	10	hospital (2)
Uganda	9	hospital (4)
Slovenia	9
Richmond	9
Olsztyn	9
Guiana Basin	9
Ethiopia	9	hospital (3)
Budapest	9	hospital (3)
Athens	9	hospital (6)
Zhejiang Province	8	hospital (2)
Usa	8
South America Glacier	8
Municipality of Solna	8	hospital (1)
Marseille	8
Libya	8	hospital (1)
Guangdong Province	8	farm (1); abattoir (1)
Chicago	8
Cairo	8	hospital (2)
Ahvaz	8
Sub-Saharan Africa	7	hospital (1)
Seattle	7
New Jersey Meadowlands	7	hospital (3)
East Asia	7
Copenhagen	7	hospital (1)
Clermont	7	hospital (3)
Cambodia	7
Calgary	7
Anhui Province	7
Yemen	6	hospital (1)
Virginia	6
Uppsala	6	hospital (3)
United Arab Emirates	6	hospital (1)
Townland of Killeedy North	6
State of Michigan	6	grocery store (1)
Senegal	6	farm (1)
Santander	6
Queensland	6
Moscow	6
Mali	6
Iraq	6
Henan Province	6
Helsinki	6
Ghana	6
Eastern Cape Province	6	sea beach (1)
Durban	6	hospital (3)
Cuba	6
Angola	6	farm (1)
West Africa	5
Washington	5	sea beach (1)
Tunis	5	hospital (4)
Town of New Haven	5
Sudan	5	hospital (1)
Sri Lanka	5	hospital (1)
San Diego	5
Qatar	5
Province of Quebec	5	farm (1)
Municipality of Pampilhosa da Serra	5
Maryland	5
Lima	5	hospital (1)
Kyushu	5
Jordan	5	farm (1)
Hunan Province	5	hospital (1)
Geneva	5	landlocked sea (2); hospital (1)
Emirate of Abu Dhabi	5	hospital (1)
Ecuador	5	park (1)
Democratic Republic of the Congo	5	hospital (1); large river delta biome (1)
Connecticut Hill Wildlife Management Area	5	hospital (1)
Columbia	5
Canary Islands	5	hospital (1)
Brasilia	5
Boston	5	hospital (2)
Belgrade	5	hospital (2); landlocked sea (1)
Belfast	5	hospital (1); nursing home (1)
Afghanistan	5	hospital (1)
[Former] County of Cleveland	4
Zurich	4	hospital (1)
Yangtze River	4	waste treatment plant (1); wastewater treatment plant (1); landlocked sea (1); drinking water treatment plant (1)
Winnipeg	4	hospital (1)
Wageningen	4
Tripoli	4	hospital (1)
Tel Aviv	4
Tartu	4
Tallinn	4
Syria	4
Southern Region	4	hospital (1)
South Region	4
South Asia	4	hospital (1)
Sousse Governorate	4	hospital (3)
Sofia	4	hospital (1)
Shandong Province	4	farm (1)
Seville	4	hospital (2)
Rhine	4
Pearl River	4
Oman	4
North India	4	hospital (2)
New Caledonia	4	hospital (1)
Nant	4	hospital (3)
Namibia	4
Municipality of Vranje	4	hospital (1)
Municipality of Sabadell	4	hospital (1)
Malawi	4
Madagascar	4
Luta	4
Islamabad	4
Innsbruck	4	hospital (1)
Honduras	4
Hokkaido	4
Georgia	4
Gabon	4
Edinburgh	4
Delhi	4	hospital (1)
Chad	4	hospital (1)
Casablanca	4	hospital (3)
Caracas	4
Bosnia and Herzegovina	4	hospital (1)
Bahrain	4
Azerbaijan	4
Arabian Peninsula	4	hospital (1)
Amsterdam	4
Wenzhou	3	hospital (2)
Valencia	3	hospital (1)
Unguja Island	3
Trinidad and Tobago	3
Tamil Nadu State	3	hospital (1)
Tabriz	3
State of New York	3	farm (1)
Seoul	3	hospital (1)
Seine River	3	large river delta biome (1)
Salt Lake City	3	landlocked sea (2)
Sacramento	3
Rotterdam	3
Qingdao City Prefecture	3
Puerto Rico	3	hospital (1)
Pavia	3	hospital (2)
Palestine	3	hospital (1)
Nunavut	3
Northeastern Region	3
North Auckland Peninsula	3	hospital (1)
New South Wales	3
Municipality of Donja Dubrava	3	hospital (1)
Mexico City	3	hospital (1)
Lyons	3	hospital (1)
Lugo	3	hospital (2)
Lille	3	hospital (1)
Latvia	3	hospital (1)
Laizhou Bay	3
Kurdistan	3
Kolkata	3
Kingdom of the Netherlands	3
Kermanshah Province	3
Kashmir Valley	3	hospital (1)
Jutland Peninsula	3
Johannesburg	3	hospital (1)
Izmir	3
Indiana	3
Ilha da Berlenga	3
Houston	3	hospital (2)
Hiroshima	3
Hebei Province	3	farm (1)
Gran Chaco Province	3
Gembloux	3
Florida	3
Estonia	3
East Africa	3
Dolgaya Split	3	hospital (1)
Dhaka	3	hospital (2)
Commonwealth of Pennsylvania	3
Civil Parish of Melbourn	3
Cape Town	3
Cameroon	3
Bucharest	3	hospital (1)
Basingstoke	3
Bangkok	3	hospital (1)
Arkansas Township	3
Alaska	3
[Former] County Borough of Leeds	2	hospital (1)
Zambia	2	hospital (1)
York	2	hospital (1)
Yellow Sea	2
Western Region	2
Western Australia	2
West Indies	2
Victoria	2
Vancouver	2
Valdivia	2	hospital (2)
Ukraine	2	hospital (1)
Tijuana Slough National Wildlife Refuge	2	large river delta biome (1)
Suzhou City Prefecture	2
Stockholm	2
State of North Carolina	2
State of Illinois	2
Southeastern Region	2
Silchar	2	hospital (1)
Shiraz	2
Saxony-Anhalt	2
Santa Catarina	2	hospital (1)
San	2	park (1)
Ryukyu Islands	2
Ruisseau de Tre Cret	2	park (1)
Rio de la Plata	2
Rio Grande	2
Province of British Columbia	2
Pretoria	2	hospital (2)
Policlinico	2	hospital (1)
Pittsburgh	2
Pernambuco State	2	hospital (1)
Pearl River Delta	2	shrimp pond (1)
Patras	2	hospital (2)
Orebro County	2
Ogawa	2
Oceania	2
Northern Region	2
Northeast Region	2
Niigata Prefecture	2
Nairobi	2
Nagano Prefecture	2	hospital (1)
Muscat	2	hospital (1)
Municipality of Porto Alegre do Tocantins	2
Municipality of Beijing	2	hospital (1); large river delta biome (1)
Municipality of Aveiro	2	hospital (2)
Mumbai	2
Massachusetts Bay	2
Mahananda River	2	large river delta biome (2)
Leipzig	2	hospital (2)
La Paz	2	hospital (2)
Krakow	2
Kitakyushu Quasi-National Park	2
Khartoum State	2	hospital (1)
Kanto Region	2
Kanagawa Prefecture	2
Jamaica	2
Isfahan Province	2
Indianapolis	2
Hokkaido Prefecture	2
Ho Chi Minh City	2
Hershey Ridge	2
Heilongjiang Province	2
Glasgow	2
Frankfurt	2
Fort Washington State Park	2
Fiji	2
East London	2
Dundee	2
Dar es Salaam	2	hospital (1)
County	2
Costa Rica	2	park (1)
Chennai	2
Central Region	2
Catania	2	hospital (1)
Caribbean Sea coastal waters of the Windward Islands	2
Capital Region	2
Brisbane	2	hospital (1)
Botswana	2
Black Sea	2
Birmingham	2
Bilbao	2	hospital (1)
Bamako	2
Austin	2	hospital (1)
Assam State	2	hospital (1)
Ankara Province	2
Algiers	2	hospital (1)
Aichi Prefecture	2	hospital (1)
Accra	2
Aberdeen	2
Zimbabwe	1
Zealand	1	farm (1)
Yellow River	1
Yakutsk	1	hospital (1)
Yacimiento arqueoligico de la Rabida Califal de las Dunas	1
Weste	1
West Region	1
West Haven	1
Wayne County	1
Warwick	1
Varna	1	hospital (1)
Vall d'Hebron	1	hospital (1)
Union Territory of Puducherry	1	hospital (1)
Tropic	1
Trabzon	1
Tottori Prefecture	1
Tokyo Bay	1	waste treatment plant (1); wastewater treatment plant (1)
Tenerife	1
Tampere University Hospital Heliport	1	hospital (1)
Sylt Island	1
Sultanate of Kelantan	1
State of Tennessee	1
State of Nebraska	1
State of Mississippi	1
State of Alabama	1
Stanford	1	hospital (1)
Srinagar	1	hospital (1)
Southside Oklahoma City	1
Southampton	1
Songkhla Province	1	hospital (1)
Somalia	1
Siberia	1	hospital (1)
Shanxi Province	1
Sfax Governorate	1
Scandinavia Township	1
Sao Paulo	1
Santiago de Queretaro	1	hospital (1)
San Francisco	1	hospital (1)
Samsun Province	1
Salamanca	1	hospital (1)
Saint George District	1
Saga Prefecture	1
Rue du Midi	1
Rocky Mountains	1
Rio de Janeiro State	1
Rijeka	1
Republic of Ireland	1
Rawalpindi	1
Rasht	1
Rabat	1	hospital (1)
Quito	1	park (1)
Quetta	1
Punos District	1
Puducherry - South	1
Province of Mantova	1	hospital (1)
Province of Cantabria	1
Province of Alberta	1
Prince Edward Islands	1
Preston	1
Porto	1	farm (1)
Portland	1
Port Moresby	1
Platte River	1
Pisa	1	hospital (1)
Piaui State	1
Phnom Penh	1
Phitsanulok Province	1
Philadelphia	1
Perth	1	hospital (1)
Patagonia	1
Paraguay	1
Papua New Guinea	1
Ottawa	1
Ostrava	1	zoological garden (1)
Oregon	1	grocery store (1)
Olomouc	1	hospital (1)
Northern Ireland	1
North Sea	1
North Indian Lake	1	landlocked sea (1)
North Central	1
Nkonkobe Local Municipality	1
Newfoundland	1
New Orleans	1
New England Bay	1
National Taiwan University	1	hospital (1)
Natal	1
Narmada River	1	large river delta biome (1)
Nagpur	1
Mymensingh	1
Mwanza District	1	hospital (1)
Municipality of Tianjin	1
Municipality of Teresina de Goias	1
Municipality of Taipeh	1
Municipality of Porto	1	hospital (1)
Municipality of Coimbra	1	hospital (1)
Mozambique	1
Moravia	1
Montpellier	1	hospital (1)
Miyagi Prefecture	1
Minnesota Point	1
Minas Gerais State	1
Milan	1
Mie Prefecture	1
Metropolitana de Curitiba Mesoregion	1	hospital (1)
Metropolitan Municipality of the City of Tshwane	1
Merseyside Metropolitan County	1
Marrakech	1	hospital (1)
Maputo	1
Manhattan	1	hospital (1)
Malta	1
Lusaka	1	hospital (1)
Lugano District	1	landlocked sea (1)
Lucknow	1
Loing	1	hospital (1)
Loch Lig	1
Livingston	1
Lisbon	1
Lausanne	1	hospital (1)
Las	1	hospital (1)
Kyoto Prefecture	1
Kurdistan Province	1
Kumamoto Prefecture	1
Kuala Lumpur City Centre	1	hospital (1)
Kanaal van St. Andries	1	hospital (1)
Johann Gregor Mendel Czech Antarctic Station	1
Jimma	1
Jiangxi Province	1
Jerusalem	1
Jeddah	1
Jammu	1	hospital (1)
Jakarta	1
Jabalpur	1
Isla de Lanzarote	1
Iceland	1
Huddinge	1
Hubei Province	1
Hormozgan Province	1
Honolulu	1
Hobart	1
Harare	1
Haifa	1
Guye	1	hospital (1)
Guyana	1
Gulf Coast Region	1
Guadalajara	1	hospital (1)
Great Basin	1	landlocked sea (1)
Governorate of Gaza	1
Gondar	1	hospital (1)
Ghent	1
Galway	1
Fukuoka Prefecture	1
Fujian Province	1
Franklin Lake	1
Florence	1
Fildes Peninsula	1
Espirito Santo State	1
Erzurum District	1	hospital (1)
Enugu	1	hospital (1)
Ekiti State	1
Easter Island	1
East Coast Lagoon	1
Dutch Island	1
Dublin	1
Dubai	1
District of Columbia	1
Dijon	1	hospital (1)
Detroit	1
Delaware	1
Cyprus	1
Cork	1	hospital (1)
Congo Canyon	1
Commune of Pers	1
Commonwealth of Kentucky	1	hospital (1)
Columbus	1
Ciudad Real	1
City of Zagreb	1
City of Santa Claus	1
City of New Munich	1
City of Missouri Valley	1
City of Iowa Falls	1
Cincinnati	1
Chugoku Region	1
Chon Buri Province	1	hospital (1)
Central America	1
Central African Republic	1
Cardiff State Beach	1	hospital (1)
Canberra	1	hospital (1)
Bydgoszcz	1	hospital (1)
Burkina Faso	1
Buffalo	1
Brussels	1	hospital (1)
Brooklyn	1
Brno	1	hospital (1); large river delta biome (1); wastewater treatment plant (1)
Brest	1	hospital (1)
Bordeaux	1	hospital (1)
Bolivar	1
Bogota	1
Bloemfontein	1
Bethesda	1
Benin	1
Bay	1	hospital (1)
Basel	1
Banja Luka Region	1
Bangalore	1	hospital (1)
Baltimore	1
Baghdad	1
Australian Capital Territory	1	hospital (1)
Australasia	1	large river delta biome (1); usage of an environment for transportation (1)
Armenia	1	hospital (1)
Argentine	1
Aquitaine Region	1	nursing home (1)
Antarctica	1
Antananarivo Province	1
Antalya Province	1	hospital (1)
Annaba	1	hospital (1)
Andes	1	hospital (1)
Andean Region	1
Alborz Range	1
Albania	1
Alameda	1	hospital (1)
Adriatic Sea	1
Adelaide	1
Adana	1	hospital (1)
Source: CARD:Epi (SOHO-16July2026 export), epi_relationship + epi_relationship_pmid tables. 'Papers' = total paper_count summed across all genes associated with that GAZ location term. 'Co-occurring ENVO terms' = ENVO settings sharing at least one PMID with that GAZ term (across all genes), with the number of shared papers in parentheses; blank means no ENVO co-occurrence was found.

### Sheet: Table S4 - ENVO
ENVO term	Papers (total)	Countries (co-occurring)
hospital	1459	63
farm	394	30
large river delta biome	109	10
waste treatment plant	66	6
landlocked sea	63	6
wastewater treatment plant	43	6
abattoir	25	2
shrimp pond	23	1
nursing home	22	7
zoological garden	11	3
park	8	0
sea beach	7	2
road	6	4
usage of an environment for residential activity	5	0
plant aquaculture process	3	0
usage of an environment for transportation	3	1
environmental system	3	0
factory	2	0
drinking water treatment plant	2	1
agricultural wastewater treatment plant	2	1
grocery store	1	0
shop	1	0
mine	1	0
area of developed space with high usage intensity	1	1
agricultural ecosystem	1	0
public infrastructure	1	0
hatchery	1	0
human house	1	0
Source: CARD:Epi (SOHO-16July2026 export), epi_relationship + epi_relationship_pmid tables. 'Countries' = distinct countries whose GAZ location term shares a PMID with that ENVO term, across all genes in CARD.

### Sheet: Table S5 - FOODON
FOODON term	Papers (total)	Countries (co-occurring)
swine	481	28
water food product	462	23
chicken	282	29
poultry drumstick	247	33
Bos taurus	189	19
meat (skinless)	175	23
cow milk (liquid)	84	11
dairy cow	81	8
fish	74	4
turkey (bird)	65	16
pork meat food product	50	9
vegetable (whole)	42	7
food product for animal	31	2
chipped beef	28	5
shrimp	26	4
food (ready-to-serve)	22	5
duck	20	3
lettuce head food product	19	1
sheep	17	3
cheese food product	17	1
poultry meat	14	11
tomato (whole, raw)	9	2
fruit (seedless)	7	2
cocktail beverage (alcoholic)	6	2
maize (corn) food product	6	0
camel	6	1
goat	6	1
prepared seafood product	6	5
veal	5	0
spinach leaf (whole, raw)	5	0
chocolate	5	0
hen	4	3
potato (whole, raw)	4	0
fowl food product	4	1
quail	4	0
papain	3	1
pork chop food product	3	0
sausage (formed)	3	0
hen egg (whole)	3	0
tilapia	3	0
apple (whole)	2	1
salad	2	0
soy yogurt	2	0
barley grain (whole, raw)	2	0
scallop	2	0
mussel	2	2
rapeseed (whole, dried)	2	0
oil	2	1
oyster	2	0
beef hamburger (dish)	2	0
Struthio camelus	2	0
clove food product	2	0
herb	2	0
juice beverage	2	0
cucumber (whole, raw)	2	0
straw	2	0
synthetic vanilla extract	2	0
kiwifruit (whole, raw)	1	2
pear (whole, raw)	1	0
essential oil	1	0
food (ground)	1	1
cranberry (whole, raw)	1	0
bean (whole)	1	0
tea food product	1	0
ocean pout	1	0
carrot root (whole, raw)	1	0
casein	1	0
cellulose	1	0
mushroom (whole, raw)	1	0
poult	1	0
shortening	1	0
grape (whole, raw)	1	0
salmon	1	0
processed food product	1	0
seaweed (processed)	1	0
lime (whole, raw)	1	0
ham food product	1	0
meal (ready-to-consume)	1	0
coffee (liquid drink)	1	0
Source: CARD:Epi (SOHO-16July2026 export), epi_relationship + epi_relationship_pmid tables. 'Countries' = distinct countries whose GAZ location term shares a PMID with that FOODON term, across all genes in CARD.

### Sheet: Table S6 - NCBI_TAXON
NCBI_TAXON term	Papers (total)	Countries (co-occurring)
Escherichia coli	5880	67
Klebsiella pneumoniae	3402	65
Staphylococcus aureus	1972	39
Pseudomonas aeruginosa	1862	53
Enterobacteriaceae	1602	62
Acinetobacter baumannii	1398	52
Salmonella	889	38
Enterococcus faecium	795	39
Enterobacter cloacae	740	36
Haemophilus influenzae	738	25
Enterococcus faecalis	559	25
Acinetobacter	411	37
Klebsiella	348	35
Streptococcus pneumoniae	345	16
Citrobacter freundii	310	25
Salmonella enterica	308	29
Neisseria gonorrhoeae	302	23
Proteus mirabilis	295	28
Serratia marcescens	285	23
Enterobacter	282	25
Klebsiella oxytoca	237	23
Moraxella catarrhalis	236	16
Staphylococcus epidermidis	235	5
Enterococcus	227	16
Staphylococcus	202	13
Pseudomonas	185	17
Bacteroides fragilis	173	6
Salmonella enterica subsp. enterica serovar Typhimurium str. DT104	127	10
Bacteroides	121	4
Stenotrophomonas maltophilia	118	6
Campylobacter jejuni	94	2
Campylobacter	93	6
Mycobacterium tuberculosis	90	6
Shigella sp. ECOLY	89	5
Citrobacter	87	10
Shigella	87	6
Escherichia	86	9
Enterobacterales	86	22
Staphylococcus haemolyticus	81	4
Haemophilus	75	4
Shigella sonnei	74	9
Aeromonas	71	3
Streptococcus	65	2
Shigella flexneri	64	3
Prevotella	64	6
Morganella morganii	63	8
Aeromonas hydrophila	60	4
Proteus	56	2
Campylobacter coli	55	2
Bacillus cereus	55	2
Vibrio cholerae	54	5
Proteus vulgaris	54	1
Escherichia coli K-12	53	7
Staphylococcus pseudintermedius	51	5
Listeria monocytogenes	49	1
Neisseria meningitidis	48	1
Bacillus	46	2
Helicobacter pylori	44	2
Moraxella	43	3
Streptococcus pyogenes	42	2
bacterium B	42	3
Enterococcus gallinarum	42	2
Clostridium	41	1
Serratia	39	7
Streptococcus agalactiae	37	0
Mycobacterium	37	3
Providencia stuartii	35	9
Chlamydia trachomatis	35	7
Neisseria	32	2
Proteobacteria	31	0
Salmonella enterica subsp. enterica serovar Typhi	30	1
Acinetobacter calcoaceticus	30	5
Pasteurella multocida	30	5
Yersinia pestis	29	0
Enterococcus casseliflavus	29	1
Acinetobacter lwoffii	28	3
Escherichia coli J53	28	5
Chryseobacterium	28	3
Staphylococcus hominis	28	2
Streptomyces	27	0
Pseudomonas putida	26	8
Clostridioides difficile	26	2
Bacillus subtilis	26	0
Citrobacter koseri	25	5
Serratia fonticola	25	1
Staphylococcus sciuri	25	5
Plasmid RSF1010	24	1
Clostridium perfringens	24	0
Enterobacter hormaechei	24	6
Bacillus licheniformis	24	0
Lactobacillus	23	0
Bacteroidetes	23	0
Staphylococcus intermedius	23	1
Actinobacillus pleuropneumoniae	22	2
Providencia rettgeri	19	7
Bacilli	19	2
Capnocytophaga	19	2
Fusobacterium	19	1
Yersinia enterocolitica	19	4
Kluyvera ascorbata	19	3
Firmicutes	18	1
Enterobacter cloacae complex	18	4
Burkholderia cepacia	18	2
Prevotella intermedia	18	3
Streptococcus suis	18	0
Haemophilus parainfluenzae	18	0
Acinetobacter pittii	17	7
Mycolicibacterium smegmatis	16	1
Mycobacterium leprae	16	0
Bacteroides vulgatus	16	1
Vibrio	16	1
Providencia	15	4
Acinetobacter haemolyticus	15	3
Acinetobacter johnsonii	15	0
Klebsiella quasipneumoniae	15	6
Chlamydia pneumoniae	15	1
Shewanella	14	1
Morganella	14	0
Raoultella	14	2
Chryseobacterium indologenes	14	1
Klebsiella variicola	14	5
Pseudomonas aeruginosa PAO1	14	1
Fusobacterium nucleatum	13	0
Acinetobacter radioresistens	13	0
Kluyvera	13	5
Porphyromonas	13	1
Ureaplasma urealyticum	13	0
Burkholderia	13	0
[Haemophilus] ducreyi	13	2
Staphylococcus saprophyticus	13	1
Pasteurella	12	0
Raoultella ornithinolytica	12	2
Burkholderia pseudomallei	12	1
Moraxella nonliquefaciens	12	1
Aeromonas caviae	12	1
Staphylococcus lentus	12	4
Citrobacter braakii	12	4
Listeria	12	0
Staphylococcus warneri	12	2
Gammaproteobacteria	11	0
Flavobacterium	11	0
Aeromonas sobria	11	0
Escherichia coli HB101	11	2
Lactococcus lactis	11	0
Actinobacteria	11	0
Xanthomonas	11	1
Mycoplasma	11	0
Streptomyces lividans	10	0
Pseudomonas fluorescens	10	2
Clostridium botulinum E	10	2
Alcaligenes	10	1
Salmonella enterica subsp. enterica serovar Enteritidis var. chaco	10	0
Salmonella enterica subsp. enterica serovar Paratyphi A	10	3
Aeromonas veronii	10	1
Achromobacter xylosoxidans	10	2
Streptococcus mitis	10	1
Yersinia	10	0
Streptomyces coelicolor	9	0
Enterococcus avium	9	0
Enterobacter asburiae	9	1
Corynebacterium	9	0
Macrococcus caseolyticus	9	0
Bacillus anthracis	9	0
Escherichia coli BL21	9	2
Pasteurellaceae	9	1
Staphylococcus lugdunensis	9	0
Enterococcus durans	9	1
Salmonella enterica subsp. enterica serovar Heidelberg	8	2
Kluyvera cryocrescens	8	0
Riemerella anatipestifer	8	1
Legionella	8	0
Klebsiella aerogenes	8	2
Moraxella bovis	8	2
Cyanobacteria	8	0
Enterococcus faecalis JH2-2	8	2
Verrucomicrobia	8	0
Macrococcus	8	2
Mycolicibacterium fortuitum	7	0
plasmids	7	5
Chryseobacterium gleum	7	0
Citrobacter amalonaticus	7	0
Ureaplasma	7	1
Mycoplasma pneumoniae	7	0
Bordetella pertussis	7	0
Leclercia adecarboxylata	7	1
Acinetobacter baylyi	7	2
Cronobacter	7	2
Mycobacterium tuberculosis complex	7	3
Mycoplasma hominis	7	0
Porphyromonas gingivalis	7	0
Bacillus megaterium	7	0
Lactobacillus plantarum	6	0
Hafnia alvei	6	0
Comamonadaceae	6	0
Erwinia amylovora	6	2
Pseudomonas syringae	6	2
Escherichia coli O25	6	2
Vibrio parahaemolyticus	6	1
Bacteroides uniformis	6	0
Burkholderia cenocepacia	6	0
Burkholderia cepacia complex	6	0
Staphylococcus hyicus	6	1
Staphylococcus xylosus	6	2
Streptomyces rimosus	6	0
Acinetobacter bereziniae	6	0
Legionella pneumophila	6	1
Enterococcus hirae	6	1
Escherichia fergusonii	6	1
Paenibacillus	6	0
Raoultella planticola	6	2
Chlamydia suis	6	0
Shewanella algae	6	0
Bradyrhizobium genosp. P	6	2
Staphylococcus cohnii	6	1
Enterococcus raffinosus	6	0
Streptomyces toyocaensis	6	0
Peptostreptococcus	5	0
Comamonas	5	0
Nocardia	5	0
Staphylococcus aureus RN4282	5	0
Vibrio cholerae O1	5	0
Alcaligenes faecalis	5	1
Staphylococcus arlettae	5	1
Pseudomonas stutzeri	5	1
Streptomyces griseus	5	0
Streptomyces albus	5	0
Kluyvera georgiana	5	0
Rahnella aquatilis	5	0
Flavobacteriaceae	5	0
Laribacter hongkongensis	5	0
Bacteroides thetaiotaomicron	5	0
Veillonella	5	1
Staphylococcus hominis subsp. hominis	5	0
Salmonella enterica subsp. enterica	5	3
Aeromonas salmonicida	5	0
Aeromonadaceae	5	0
Klebsiella pneumoniae subsp. pneumoniae	5	0
Chlamydia	5	2
Gemmatimonadetes	5	0
Gardnerella vaginalis	5	0
Prevotella nigrescens	5	3
Streptomyces clavuligerus	5	0
Staphylococcus capitis	5	0
Paenibacillus apiarius	5	0
Psychrobacter cibarius	4	0
Pseudomonadaceae	4	0
Pantoea agglomerans	4	3
Chryseobacterium piscium	4	0
Capnocytophaga ochracea	4	0
Nitrospira	4	0
bacterium 'SH SA AA27'	4	0
Neisseria lactamica	4	0
Acinetobacter nosocomialis	4	0
Citrobacter youngae	4	0
Ralstonia	4	0
Rickettsia	4	1
Aeromonas allosaccharophila	4	1
Arthrobacter	4	0
Francisella	4	0
Salmonella enterica subsp. enterica serovar Choleraesuis	4	0
Achromobacter	4	0
Clostridia	4	0
Streptomyces cacaoi	4	0
Pseudoalteromonas sp. Y	4	0
Macrococcus canis	4	0
Acidobacteria	4	0
Spiroplasma citri	4	0
Paenibacillus popilliae	4	0
Paenibacillus thiaminolyticus	4	0
Flavobacterium psychrophilum	3	0
Mycoplasma genitalium	3	0
Pediococcus	3	0
Acinetobacter gyllenbergii	3	0
Borreliella burgdorferi	3	0
Paraclostridium	3	0
Rhizobiaceae	3	0
Salmonella enterica subsp. enterica serovar Hadar	3	0
Escherichia coli M10	3	0
Salmonella enterica subsp. salamae serovar 35:g,m,s,t:-	3	0
Clostridium butyricum	3	0
Escherichia coli O25:H4	3	1
Enterobacter ludwigii	3	0
Proteus penneri	3	0
Prevotella buccalis	3	0
Chloroflexi	3	0
Arcobacter	3	0
Facklamia	3	0
Neisseria perflava	3	0
Selenomonas bovis	3	1
Solibacillus	3	0
Streptococcus oralis	3	1
Streptococcus uberis	3	0
Lactobacillus reuteri	3	1
Micrococcus	3	1
Parabacteroides	3	1
Prevotella melaninogenica	3	1
Streptomyces fradiae	3	0
Bordetella bronchiseptica	3	0
Francisella tularensis	3	0
Wautersiella	3	0
Escherichia coli CFT073	3	0
Cronobacter sakazakii	3	1
Moraxella pluranimalium	3	0
Providencia alcalifaciens	3	2
Shewanella frigidimarina	3	0
Erythrobacter litoralis	3	1
Shigella boydii	3	1
Ochrobactrum intermedium	3	0
Escherichia coli ATCC 25922	3	0
actinomycete ATCC 53650	3	0
Pseudoalteromonas	3	1
Citrobacter sedlakii	3	0
Plasmid R100	3	0
Rickettsia sp. S	3	3
Erwinia	3	0
Mannheimia	3	0
Vibrio cincinnatiensis	3	0
Tropheryma whipplei	3	0
Actinomadura	3	0
Edwardsiella tarda	3	0
Eikenella corrodens	3	0
Lactococcus	3	0
Mycobacterium tuberculosis H37Rv	3	0
Nocardia asteroides	3	0
Moraxellaceae	3	0
Psychrobacter	3	1
Staphylococcus simulans	3	2
Staphylococcaceae	3	0
Staphylococcus delphini	3	0
Enterobacter hormaechei subsp. steigerwaltii	3	0
Rhodococcus	3	0
Enterococcus mundtii	3	0
Streptococcus thermophilus	3	0
Caballeronia	3	0
Flavimaricola	3	0
Pandoraea sp. XY-2	3	0
Paraburkholderia	3	0
Alteromonas	3	0
Photobacterium	3	0
Amycolatopsis	3	0
Dichelobacter nodosus	2	0
Acinetobacter sp. G13	2	0
Myxococcus xanthus	2	0
Staphylococcus caprae	2	0
Prevotellaceae	2	0
Lactobacillus delbrueckii subsp. bulgaricus	2	0
Pseudomonas syringae pv. papulans	2	1
Salmonella enterica subsp. enterica serovar Thompson	2	1
Parvimonas micra	2	0
Synergistetes	2	0
Mycobacteroides abscessus	2	0
Arcanobacterium	2	0
Bilophila wadsworthia	2	1
Streptococcus dysgalactiae	2	0
Terrisporobacter	2	0
Treponema denticola	2	0
Listeria innocua	2	0
Micrococcaceae	2	0
Streptomyces viridochromogenes	2	0
Bacillus paralicheniformis	2	0
Treponema	2	0
Bradyrhizobium genosp. O	2	0
Saccharopolyspora erythraea	2	0
Corynebacterium diphtheriae	2	0
Corynebacterium glutamicum	2	0
Bordetella	2	0
Shigella flexneri 2a	2	0
Escherichia coli R178	2	0
Vibrio cholerae O139	2	1
Klebsiella quasipneumoniae subsp. similipneumoniae	2	2
Stenotrophomonas	2	0
Buttiauxella	2	0
Moraxella porci	2	0
Salmonella enterica subsp. enterica serovar Paratyphi B	2	0
Acinetobacter schindleri	2	1
Acinetobacter towneri	2	1
Bacillus halotolerans	2	0
Moellerella wisconsensis	2	0
Citrobacter farmeri	2	0
Pseudomonas fluorescens bv. C	2	0
Shewanella xiamenensis	2	0
Brachyspira pilosicoli	2	1
Fusobacterium nucleatum subsp. polymorphum	2	0
Yersinia pseudotuberculosis	2	0
Gallibacterium	2	0
Escherichia coli DH5[alpha]	2	0
Anaplasma	2	0
Lactococcus lactis subsp. lactis	2	0
Escherichia coli PA3	2	0
Agrobacterium tumefaciens	2	0
Xanthomonas oryzae pv. oryzae	2	0
Synechocystis	2	0
Klebsiella pneumoniae subsp. pneumoniae HS11286	2	0
Actinomyces	2	0
Azospirillum brasilense	2	0
Azotobacter group	2	0
Bacillus thuringiensis	2	0
Campylobacter rectus	2	0
Fluoribacter	2	0
Fusobacteria	2	0
Leuconostoc	2	0
Lysobacter enzymogenes	2	0
Mycobacterium avium	2	0
Neisseria cinerea	2	0
Plasmid RP1	2	0
Prevotella bivia	2	0
Prevotella buccae	2	0
Prevotella denticola	2	1
Prevotella loescheii	2	1
Staphylococcus aureus subsp. aureus	2	0
Vibrio cholerae non-O1/non-O139	2	1
Xanthomonas campestris pv. campestris	2	0
Xanthomonas citri	2	0
Corynebacterium resistens	2	0
Lactobacillus helveticus	2	0
Staphylococcus capitis subsp. urealyticus	2	0
Streptomyces lincolnensis	2	0
Staphylococcus equorum	2	0
Staphylococcus fleurettii	2	0
Staphylococcus sciuri subsp. carnaticus	2	0
Staphylococcus stepanovicii	2	0
Macrococcus goetzii	2	0
Brevibacillus	2	0
Bacteroidaceae	2	0
Campylobacteraceae	2	0
Leptospiraceae	2	0
Leucobacter	2	0
Rhodobiaceae	2	0
Escherichia coli M13	2	0
Plasmid pRA1	2	0
Marinomonas	2	0
Ruminococcus	2	0
Streptococcus sanguinis	2	0
Desulfitobacterium hafniense	2	0
Enterococcus dispar	2	1
Mycoplasma bovis	1	0
Acidobacteriaceae	1	0
Pseudomonas guangdongensis	1	0
Enterobacter kobei	1	0
Zymomonas	1	0
Campylobacter fetus subsp. fetus	1	0
Campylobacter fetus subsp. venerealis	1	0
Snodgrassella alvi	1	1
streptomycete ASSF17	1	0
Helicobacter pullorum	1	0
Pseudomonas aeruginosa PA96	1	0
Enterobacter sp. 638	1	0
Serratia proteamaculans 568	1	0
Oligella urethralis	1	0
Salmonella enterica subsp. enterica serovar Infantis	1	0
Escherichia coli K1	1	0
Bifidobacterium longum	1	0
Escherichia coli O104:H4	1	0
Escherichia coli O25b:H4	1	0
Pseudomonas teessidea	1	0
Acinetobacter beijerinckii	1	0
Campylobacter fetus	1	0
Campylobacter upsaliensis	1	0
Desulfovibrio fairfieldensis	1	0
Sphingomonas	1	0
Abiotrophia defectiva	1	0
Desulfovibrio desulfuricans	1	1
Lactobacillus salivarius	1	0
Listeria ivanovii	1	0
Parabacteroides distasonis	1	0
Streptomyces ambofaciens	1	0
Escherichia coli G213	1	0
Streptomyces griseofuscus	1	0
Corynebacterium xerosis	1	0
Francisella philomiragia	1	0
Enterobacter bugandensis	1	0
Pseudomonas mendocina	1	0
Chromobacterium haemolyticum	1	0
Chromobacterium piscinae	1	0
Chromobacterium sp. C-61	1	0
Elizabethkingia meningoseptica	1	0
Enterobacter roggenkampii	1	0
Aeromonas dhakensis	1	1
Bacillus cereus group	1	0
Bdellovibrio bacteriovorus	1	0
Brevibacterium	1	0
Citrobacter europaeus	1	0
Escherichia albertii	1	0
Escherichia coli O157:H-	1	0
Micavibrio	1	0
Salmonella enterica subsp. enterica serovar Enteritidis	1	0
Shewanella bicestrii	1	0
Shewanella woodyi	1	0
Buttiauxella gaviniae	1	0
Mycobacterium gordonae	1	0
Pseudomonas alcaligenes	1	0
Acinetobacter indicus	1	1
Enterobacter hormaechei subsp. oharae	1	1
Escherichia coli B117	1	0
Klebsiella quasipneumoniae subsp. quasipneumoniae	1	0
Pseudoxanthomonas	1	1
Vibrio fluvialis	1	1
Acinetobacter baumannii ATCC 17978	1	0
Shewanella amazonensis	1	1
Aeromonas jandaei	1	0
Achromobacter ruhlandii	1	0
Acinetobacter seifertii	1	1
Acinetobacter baumannii AYE	1	0
Bordetella avium	1	0
Chlamydia psittaci	1	0
Chlamydiales	1	0
Rickettsia felis	1	0
Salmonella enterica subsp. salamae serovar 42:f,g,t:--	1	0
Treponema pallidum	1	0
[Haemophilus] felis	1	0
Pseudomonas chlororaphis	1	0
Pseudomonas synxantha	1	0
Exiguobacterium acetylicum	1	0
Klebsiella michiganensis	1	0
Lelliottia	1	0
Pantoea vagans	1	0
Citrobacter werkmanii	1	0
Sphingobium	1	0
Salmonella enterica subsp. enterica serovar Typhimurium	1	1
Anaplasma phagocytophilum	1	0
Candidatus Neoehrlichia mikurensis	1	0
Ehrlichia	1	0
Kingella kingae	1	0
Acinetobacter junii	1	0
Brucella	1	0
Brucella suis	1	0
Helicobacter hepaticus	1	0
Pseudomonas mosselii	1	0
Alteromonadaceae	1	0
Glaciecola	1	0
Thalassomonas actiniarum	1	0
Yersinia mollaretii	1	0
Borrelia	1	0
Leptospira	1	0
Ralstonia solanacearum	1	0
Erysipelothrix rhusiopathiae	1	0
Altererythrobacter indicus	1	0
Pseudomonas fluorescens bv. A	1	0
Thermus	1	0
Haloarcula marismortui	1	0
Halobacterium salinarum	1	0
Plasmid R388	1	0
Acidovorax	1	0
Fusobacteriales	1	0
Acidiphilium	1	0
Acinetobacter baylyi ADP1	1	0
Actinobacillus	1	0
Aeromonas schubertii	1	0
Azospirillum	1	0
Bacillus intermedius	1	0
Bacteroides eggerthii	1	0
Bilophila	1	0
Bordetella parapertussis	1	0
Campylobacter jejuni subsp. jejuni	1	0
Caulobacter	1	0
Chromobacterium violaceum	1	0
Citrobacter gillenii	1	0
Citrobacter murliniae	1	0
Clostridium beijerinckii	1	0
Coxiella burnetii	1	0
Desulfovibrio vulgaris str. 'Miyazaki F'	1	0
Enterobacter cancerogenus	1	0
Erwinia persicina	1	0
Erwinia rhapontici	1	0
Escherichia coli B171	1	0
Escherichia coli C	1	0
Escherichia coli F11	1	0
Escherichia coli M1	1	0
Fusobacterium mortiferum	1	0
Fusobacterium necrophorum	1	0
Haemophilus haemolyticus	1	0
Janthinobacterium lividum	1	0
Moritella marina	1	0
Mycobacterium tuberculosis H37Ra	1	0
Nocardia nova	1	0
Nostoc sp. H	1	0
Ochrobactrum anthropi	1	0
Peptococcus	1	0
Peptostreptococcus anaerobius	1	0
Photobacterium damselae subsp. damselae	1	1
Pirellula	1	0
Planctomyces	1	0
Plasmid RGN238	1	1
Plasmid RP4	1	0
Plesiomonas	1	0
Porphyromonas catoniae	1	0
Prevotella disiens	1	0
Prevotella pallens	1	2
Proteus inconstans	1	0
Pseudomonas putida group	1	0
Rhizobium	1	0
Salmonella enterica subsp. enterica serovar Saintpaul	1	0
Shewanella livingstonensis	1	0
Shewanella oneidensis	1	0
Shigella dysenteriae	1	0
Sphingobacterium	1	0
Spirochaetes	1	0
Staphylococcus faecalis	1	0
Staphylococcus pettenkoferi	1	0
Streptomyces lavendulae	1	0
Streptomyces sp. R61	1	0
Veillonella parvula	1	0
Vibrio alginolyticus	1	1
Vibrio vulnificus	1	1
Yersinia kristensenii	1	0
endosymbiotic eubacteria	1	0
Helicobacter cinaedi	1	0
Propionibacterium freudenreichii	1	0
Arcanobacterium haemolyticum	1	0
Escherichia coli O157	1	0
Legionella sp. L	1	0
Streptococcus equinus	1	0
Vibrio harveyi	1	0
Morganella sp. TR 90	1	0
Mycobacterium intracellulare	1	0
Burkholderia thailandensis	1	0
Vibrio cholerae O395	1	0
Moraxella osloensis	1	0
Bacillus mycoides	1	0
Proteus cibarius	1	0
Streptococcus lutetiensis	1	0
Streptococcus mutans	1	0
Staphylococcus chromogenes	1	0
Staphylococcus schleiferi	1	0
Staphylococcus succinus	1	0
Staphylococcus vitulinus	1	0
Corynebacterium ulcerans	1	0
Staphylococcus argenteus	1	0
Staphylococcus caeli	1	1
Azotobacter vinelandii	1	0
Campylobacter coli 7--1	1	0
Finegoldia magna	1	0
Rhodocyclaceae	1	0
Streptococcus gallolyticus	1	0
Clostridiales	1	0
Pediococcus acidilactici	1	0
Plasmid pSK11	1	0
Streptomyces glaucescens	1	0
Escherichia coli MC6002	1	0
Vibrio cholerae non-O1	1	0
[Pasteurella] aerogenes	1	1
Photorhabdus luminescens	1	0
Mycobacterium ulcerans	1	0
Candidatus Accumulibacter	1	0
Dechloromonas	1	0
Rubrivivax	1	0
Salmonella enterica subsp. enterica serovar Rissen	1	0
Acinetobacter sp. LUH5605	1	1
Alteromonas sp. TA55	1	0
Chlamydiaceae	1	0
Clostridium paraputrificum	1	0
Escherichia coli MG1657	1	0
Neisseriaceae	1	0
Streptococcus macedonicus	1	0
Xanthomonas campestris	1	0
Ruegeria	1	0
Salmonella enterica subsp. enterica serovar Brandenburg	1	0
Acetobacterium woodii	1	0
Bacillus toyonensis	1	0
Enterococcus italicus	1	0
Eubacterium	1	0
Kingella denitrificans	1	0
Methylocystis sp. M	1	0
Mobiluncus	1	0
Ureaplasma parvum	1	0
Mycoplasma agalactiae	1	0
Bacteroides ovatus	1	0
Mitsuokella	1	0
Mobiluncus curtisii	1	0
Porphyromonas levii	1	0
Bifidobacterium	1	0
Bifidobacterium animalis subsp. lactis	1	0
Agrobacterium	1	0
Geobacter sulfurreducens	1	0
Geobacteraceae	1	0
Streptomyces parvulus	1	0
Actinoplanes teichomyceticus	1	0
Bacillus circulans	1	0
Bacteroidia	1	0
Enterococcus cecorum	1	1
Enterococcus rattus	1	0
Enterococcus saigonensis	1	3
Lactobacillus acidophilus	1	0
Mycobacterium avium subsp. paratuberculosis	1	1
Oerskovia	1	0
Oerskovia turbata	1	0
Atopobium minutum	1	2
Enterococcus faecalis V583	1	0
Ruminococcus lactaris	1	0
[Clostridium] bolteae	1	0
[Clostridium] clostridioforme	1	2
[Clostridium] innocuum	1	0
Erysipelothrix	1	0
Blautia coccoides	1	3
Clostridium argentinense	1	0
Roseburia intestinalis	1	0
Streptococcus anginosus	1	0
Amycolatopsis coloradensis	1	0
Desulfosporosinus	1	0
Source: CARD:Epi (SOHO-16July2026 export), epi_relationship + epi_relationship_pmid tables. 'Countries' = distinct countries whose GAZ location term shares a PMID with that NCBI_TAXON term, across all genes in CARD.

### Sheet: Table S7 - UBERON
UBERON term	Papers (total)	Countries (co-occurring)
membrane organ	650	15
feces	430	32
animal hemisphere	373	35
blood	313	23
renal system	233	24
urine	154	26
proliferative region	150	6
manus	108	8
secretion of exocrine gland	75	3
adult organism	66	15
respiratory tract	57	6
blood serum	56	4
sputum	50	9
zone of skin	48	5
intestine	40	3
tissue	35	4
bile	30	0
liver	29	7
female organism	28	8
multicellular organism	27	1
alimentary part of gastrointestinal system	25	5
lung	22	1
cerebrospinal fluid	22	3
throat	18	1
lower respiratory tract	18	3
hindlimb stylopod	17	1
upper respiratory tract	15	0
skeletal joint	13	1
epidermal ridge of digit	12	1
kidney	12	1
saliva	12	0
digestive tract	12	1
blood plasma	12	1
collection of hairs	11	2
colon	11	3
iris	11	0
excreta	10	0
reproductive system	10	0
bone marrow	10	1
anatomical cavity	9	2
appendage	9	0
pes	8	1
prostate gland	8	2
caecum	8	2
bone element	8	4
pair of nares	8	1
tail	7	0
external naris	7	1
dental plaque	7	0
bladder organ	7	0
brain	7	0
middle ear	7	1
lymph	7	1
supragingival dental plaque	6	0
mouth	6	0
capillary	6	0
rectum	6	1
subgingival dental plaque	6	1
striatum	5	0
carcass	5	1
spleen	5	0
aortic valve	5	0
nose	5	0
hepatopancreas	4	0
septomaxilla bone	4	0
breast	4	0
oral cavity	4	0
abdominal cavity	4	0
genitourinary system	4	0
mucosa	4	0
honey	4	0
pleural fluid	4	0
cell condensation	4	0
epithelium	3	1
lower urinary tract	3	3
gall bladder	3	0
conjunctiva	3	0
upper urinary tract	3	1
chest	3	1
septum	3	0
ascitic fluid	3	0
eye	3	0
nasal cavity	3	0
oropharynx	3	0
pharynx	3	0
lymph node	3	1
organ	3	0
pleural effusion	3	1
primitive sex cord of indifferent gonad	3	0
head	2	1
umbilical cord blood	2	0
small intestine	2	0
lumen of gastrointestinal system	2	0
solid compound organ	2	0
heart	2	0
rumen	2	0
vacuolated notochordal tissue	2	0
respiratory tube	2	1
biliary tree	2	0
neck	2	1
paranasal sinus	2	0
perineum	2	0
udder	2	0
spine appendage	2	0
gizzard	2	0
foregut	2	0
midgut	2	0
lens of camera-type eye	2	0
sulcus	2	0
psoas muscle	1	0
cloaca	1	0
coelom	1	0
esophagus	1	0
lumbar vertebra 5	1	0
mucus	1	0
mucosa of stomach	1	0
immune system	1	0
anal region	1	0
carapace	1	0
central nervous system	1	2
face	1	2
femur	1	1
integumental system	1	2
fourth ventricle	1	0
male reproductive system	1	0
ascending colon	1	0
renal collecting system	1	0
abdomen	1	0
anus	1	0
ethmoid sinus	1	0
gastric juice	1	0
ileum	1	0
middle meningeal artery	1	1
nasopharynx	1	0
nipple	1	0
peritoneum	1	0
pharyngeal tonsil	1	0
pharyngotympanic tube	1	0
pupil	1	0
regurgitated pellet	1	0
stomach	1	0
tonsil	1	0
gill	1	0
bronchus	1	0
chest wall	1	0
layer of synovial tissue	1	0
pericardial fluid	1	0
pleura	1	0
synovial fluid	1	0
thyroid gland	1	0
tubercle	1	0
anatomical junction	1	0
internal naris	1	0
meconium	1	0
nerve	1	0
vaginal fluid	1	0
serratus muscle	1	0
colostrum	1	0
ruminal fluid	1	0
Source: CARD:Epi (SOHO-16July2026 export), epi_relationship + epi_relationship_pmid tables. 'Countries' = distinct countries whose GAZ location term shares a PMID with that UBERON term, across all genes in CARD.
